# Rapid transmission and tight bottlenecks constrain the evolution of highly transmissible SARS-CoV-2 variants

**DOI:** 10.1101/2022.10.12.511991

**Authors:** Emily E. Bendall, Amy Callear, Amy Getz, Kendra Goforth, Drew Edwards, Arnold S. Monto, Emily T. Martin, Adam S. Lauring

**Author notes:** **Corresponding Author**: Adam Lauring, MS2 4742C, SPC 1621, 1137 Catherine Street, Ann Arbor, MI 48109,.

## Abstract

Transmission bottlenecks limit the spread of novel mutations and reduce the efficiency of natural selection along a transmission chain. Many viruses exhibit tight bottlenecks, and studies of early SARS-CoV-2 lineages identified a bottleneck of 1-3 infectious virions. While increased force of infection, host receptor binding, or immune evasion may influence bottleneck size, the relationship between transmissibility and the transmission bottleneck is unclear. Here, we compare the transmission bottleneck of non-variant-of-concern (non-VOC) SARS-CoV-2 lineages to those of the Alpha, Delta, and Omicron variants. We sequenced viruses from 168 individuals in 65 multiply infected households in duplicate to high depth of coverage. In 110 specimens collected close to the time of transmission, within-host diversity was extremely low. At a 2% frequency threshold, 51% had no intrahost single nucleotide variants (iSNV), and 42% had 1-2 iSNV. In 64 possible transmission pairs with detectable iSNV, we identified a bottleneck of 1 infectious virion (95% CI 1-1) for Alpha, Delta, and Omicron lineages and 2 (95% CI 2-2) in non-VOC lineages. The latter was driven by a single iSNV shared in one non-VOC household. The tight transmission bottleneck in SARS-CoV-2 is due to low genetic diversity at the time of transmission, a relationship that may be more pronounced in rapidly transmissible variants. The tight bottlenecks identified here will limit the development of highly mutated VOC in typical transmission chains, adding to the evidence that selection over prolonged infections in immunocompromised patients may drive their evolution.
