## Supplemental Table 1-3 for "Rapid transmission and tight bottlenecks constrain the evolution of highly transmissible SARS-CoV-2 variants"

### Sheet: Table S1
Household	Household size	Possible transmission pairs	Transmission pairs included in bottleneck estimates	Transmission pairs included in bottleneck estimates - merged reads
HH1	2	1	0	1
HH5	2	1	1	1
HH6	2	2	1	2
HH7	2	1	1	1
HH8	3	6	2	4
HH9	2	1	1	1
HH10	3	6	6	6
HH12	2	1	1	1
HH13	2	1	1	1
HH14	2	2	1	1
HH15	2	1	1	1
HH16	4	12	3	3
HH17	4	12	9	12
HH18	3	4	3	3
HH19	3	6	4	4
HH46	2	1	1	1
HH21	3	4	4	4
HH22	2	1	1	1
HH23	2	1	1	1
HH24	3	4	2	4
HH25.1	2	1	0	0
HH25.2	2	1	0	0
HH27	2	1	0	0
HH29	4	9	2	2
HH32.1	2	2	0	0
HH33	2	4	2	2
HH34	3	4	1	2
HH35	2	1	1	1
HH37	2	1	1	1
HH38	3	4	2	3
HH39	4	9	4	4
HH40	2	1	1	1
HH41	3	4	1	3
HH42	2	2	1	1
HH44	3	4	2	4
HH45	3	6	0	2
HH36	3	6	0	2
HH43	2	1	0	0
HH28	2	2	2	2

### Sheet: Table S2
Bottleneck size	Lower 95% CI	Upper 95% CI	Clade	Transmission pair	Donor Sample ID	Recipient Sample ID
1	1	1	Non-VOC	HH5	009	010
1	1	200	Non-VOC	HH6_B	012	011
1	1	18	Non-VOC	HH7	013	014
1	1	200	Non-VOC	HH8_E	017	015
1	1	200	Non-VOC	HH8_F	017	016
1	1	14	Non-VOC	HH9	018	019
6	2	30	Non-VOC	HH10_A	020	021
4	2	13	Non-VOC	HH10_B	020	022
6	2	30	Non-VOC	HH10_C	021	020
2	2	5	Non-VOC	HH10_D	021	022
2	2	5	Non-VOC	HH10_E	022	021
4	2	13	Non-VOC	HH10_F	022	020
1	1	9	Non-VOC	HH18_A	041	042
1	1	9	Non-VOC	HH18_B	041	043
1	1	61	Non-VOC	HH18_C	042	043
1	1	2	Alpha	HH12	025	026
1	1	200	Alpha	HH13	027	028
1	1	1	Alpha	HH15	031	032
1	1	108	Alpha	HH16_G	035	033
1	1	108	Alpha	HH16_H	035	034
1	1	108	Alpha	HH16_I	035	036
1	1	2	Alpha	HH17_D	038	037
1	1	2	Alpha	HH17_E	038	039
1	1	2	Alpha	HH17_F	038	040
1	1	26	Alpha	HH17_G	039	037
1	1	26	Alpha	HH17_H	039	038
1	1	26	Alpha	HH17_I	039	040
1	1	2	Alpha	HH17_J	040	037
1	1	2	Alpha	HH17_K	040	038
1	1	2	Alpha	HH17_L	040	039
1	1	4	Alpha	HH19_A	044	045
1	1	4	Alpha	HH19_B	044	046
1	1	1	Alpha	HH19_E	046	044
1	1	1	Alpha	HH19_F	046	045
1	1	7	Gamma	HH14_A	029	030
1	1	11	Delta	HH46	111	112
1	1	52	Delta	HH21_A	049	050
1	1	52	Delta	HH21_B	049	051
1	1	200	Delta	HH21_C	050	051
1	1	200	Delta	HH21_D	051	050
1	1	1	Delta	HH22	052	053
1	1	22	Delta	HH24_A	056	057
1	1	22	Delta	HH24_B	056	058
1	1	46	Delta	HH25.1	062	059
1	1	4	Delta	HH37	087	088
1	1	200	Delta	HH40	096	097
1	1	75	Delta	HH42_B	102	101
1	1	1	Omicron	HH23	054	055
1	1	200	Omicron	HH28_A	067	068
1	1	7	Omicron	HH28_B	068	067
1	1	113	Omicron	HH30_H	072	069
1	1	113	Omicron	HH30_I	072	070
1	1	25	Omicron	HH33	077	078
1	1	1	Omicron	HH34_D	081	080
1	1	1	Omicron	HH35	083	082
1	1	3	Omicron	HH38_A	090	091
1	1	3	Omicron	HH38_B	090	089
1	1	1	Omicron	HH39_F	094	093
1	1	200	Omicron	HH39_G	094	095
1	1	5	Omicron	HH39_H	095	093
1	1	5	Omicron	HH39_I	095	094
1	1	200	Omicron	HH41_D	100	099
1	1	1	Omicron	HH44_C	106	107
1	1	200	Omicron	HH44_D	107	106

### Sheet: Table S3
Bottleneck size	Lower 95% CI	Upper 95% CI	Clade	Transmission pair	Donor Sample ID	Recipient Sample ID
1	1	200	Non-VOC	HH1	001	002
1	1	1	Non-VOC	HH5	009	010
1	1	78	Non-VOC	HH4_A	007	008
1	1	200	Non-VOC	HH6_A	011	012
1	1	200	Non-VOC	HH6_B	012	011
1	1	200	Non-VOC	HH7	013	014
1	1	200	Non-VOC	HH8_A	015	016
1	1	200	Non-VOC	HH8_B	015	017
1	1	200	Non-VOC	HH8_E	017	015
1	1	200	Non-VOC	HH8_F	017	016
1	1	14	Non-VOC	HH9	018	019
6	2	31	Non-VOC	HH10_A	020	021
4	2	13	Non-VOC	HH10_B	020	022
6	2	31	Non-VOC	HH10_C	021	020
2	2	5	Non-VOC	HH10_D	021	022
2	2	5	Non-VOC	HH10_E	022	021
4	2	13	Non-VOC	HH10_F	022	020
1	1	9	Non-VOC	HH18_A	041	042
1	1	9	Non-VOC	HH18_B	041	043
1	1	61	Non-VOC	HH18_C	042	043
1	1	1	Alpha	HH12	025	026
1	1	1	Alpha	HH13	027	028
1	1	1	Alpha	HH15	031	032
1	1	95	Alpha	HH16_G	035	033
1	1	95	Alpha	HH16_H	035	034
1	1	95	Alpha	HH16_I	035	036
1	1	200	Alpha	HH17_A	037	038
1	1	200	Alpha	HH17_B	037	039
1	1	200	Alpha	HH17_C	037	040
1	1	52	Alpha	HH17_D	038	037
1	1	52	Alpha	HH17_E	038	039
1	1	52	Alpha	HH17_F	038	040
1	1	30	Alpha	HH17_G	039	037
1	1	30	Alpha	HH17_H	039	038
1	1	30	Alpha	HH17_I	039	040
1	1	2	Alpha	HH17_J	040	037
1	1	2	Alpha	HH17_K	040	038
1	1	2	Alpha	HH17_L	040	039
1	1	4	Alpha	HH19_A	044	045
1	1	4	Alpha	HH19_B	044	046
1	1	1	Alpha	HH19_E	046	044
1	1	1	Alpha	HH19_F	046	045
1	1	7	Gamma	HH14_A	029	030
1	1	11	Delta	HH46	111	112
1	1	2	Delta	HH20	047	048
1	1	83	Delta	HH21_A	049	050
1	1	83	Delta	HH21_B	049	051
1	1	200	Delta	HH21_C	050	051
1	1	2	Delta	HH21_D	051	050
1	1	1	Delta	HH22	052	053
1	1	22	Delta	HH24_A	056	057
1	1	22	Delta	HH24_B	056	058
1	1	200	Delta	HH24_D	058	057
1	1	24	Delta	HH25.1	062	059
1	1	200	Delta	HH37	087	088
1	1	200	Delta	HH40	096	097
1	1	2	Delta	HH42_B	102	101
1	1	1	Omicron	HH23	054	055
1	1	200	Omicron	HH28_A	067	068
1	1	7	Omicron	HH28_B	068	067
1	1	106	Omicron	HH30_H	072	069
1	1	106	Omicron	HH30_I	072	070
1	1	1	Omicron	HH33	077	078
1	1	200	Omicron	HH34_C	079	080
1	1	1	Omicron	HH34_D	081	080
1	1	1	Omicron	HH35	083	082
1	1	1	Omicron	HH36_A	084	085
1	1	1	Omicron	HH36_B	084	086
1	1	3	Omicron	HH38_A	090	091
1	1	3	Omicron	HH38_B	090	089
1	1	1	Omicron	HH38_D	089	091
1	1	1	Omicron	HH39_F	094	093
1	1	200	Omicron	HH39_G	094	095
1	1	6	Omicron	HH39_H	095	093
1	1	6	Omicron	HH39_I	095	094
1	1	47	Omicron	HH41_A	098	099
1	1	47	Omicron	HH41_B	098	100
1	1	43	Omicron	HH41_D	100	099
1	1	1	Omicron	HH44_A	105	106
1	1	1	Omicron	HH44_B	105	107
1	1	1	Omicron	HH44_C	106	107
1	1	200	Omicron	HH44_D	107	106
1	1	1	Omicron	HH45_C	109	108
1	1	1	Omicron	HH45_D	109	110
